# MAPS integrates overlooked regulation of actin-targeting effector SteC into the virulence control network of *Salmonella* small RNA PinT

**DOI:** 10.1101/2020.07.28.223677

**Authors:** Sara Correia Santos, Thorsten Bischler, Alexander J. Westermann, Jörg Vogel

## Abstract

A full understanding of the contribution of small RNAs (sRNAs) to bacterial virulence demands knowledge of their target suites under infection-relevant conditions. Here, we take an integrative approach to capturing targets of the Hfq-associated sRNA PinT, a known post-transcriptional timer of the two major virulence programs of *Salmonella enterica*. Using MS2 affinity purification and RNA-sequencing (MAPS), we identify PinT ligands in bacteria under *in-vitro* conditions mimicking specific stages of the infection cycle, and in bacteria growing inside macrophages. This reveals PinT-mediated translational inhibition of the secreted effector kinase SteC, which had gone unnoticed in previous target searches. Using genetic, biochemical, and microscopic assays, we provide evidence for PinT-mediated repression of *steC* mRNA, eventually preventing actin rearrangements in infected host cells. Our findings support the role of PinT as a central post-transcriptional regulator in *Salmonella* virulence and illustrate the need for complementary methods to reveal the full target suites of sRNAs.
