## Supplementary Tables 1 and 2 for "MAPS integrates overlooked regulation of actin-targeting effector SteC into the virulence control network of *Salmonella* small RNA PinT": Supplementary Table 2_SS_V1.xlsx

### Sheet: strains
trivial name	stock name	resistance marker	fluorescence marker	comments	reference
WT_GFP	JVS-3858	Str, Cm	GFP	constitutively GFP-expressing SL1344 strain (Ptet::gfp integrated into the put locus in the chromosome)	Mol Microbiol. 2009 Oct;74(1):139-58
ΔpinT	JVS-10038	Str, Cm	GFP	deletion of pinT (terminator was kept) in the GFP-positive background	Nature volume 529, pages496–501(2016)
wild-type lambda red	JVS-3013	Str, Amp	-		Vogel lab strain
ΔpinT (-GFP)	YCS-034	Str	-	deletion of pinT (terminator was kept) in the wild-type (GFP-) backgound	Nature volume 529, pages496–501(2016)
ΔsteC GFP	JVS-11355	Str, Cm	GFP	constitutively GFP-expressing SL1344 strain (GFP integrated in the chromosome; ptet-GFP) in a steC deletion background	This study
ΔpinT, steC::3xFlag PinT	JVS-11635	Str, Amp	-	epitope-tagged endogenous stec on the chromosome in the pinT deletion background with PinT complementation in a plasmid under a constitutive promoter	This study
ΔpinT, steC::3xFlag PinT	JVS-11638	Str, Amp	-	epitope-tagged endogenous stec on the chromosome in the pinT deletion background with PinT complementation in a plasmid under the native promoter	This study
ΔpinT, pBAD-pinT	JVS-11716	Str, Amp	-	complementation of PinT from a pBAD plasmid in a pinT deletion background	This study
ΔpinT, pBAD	JVS-11717	Str, Amp	-	empty pBAD plasmid in a pinT deletion background	This study
ΔpinT, pBAD-PinT, GFP control	JVS-11719	Str, Amp, Cm	GFP	complementation of PinT from a pBAD plasmid in a pinT deletion background and GFP control in a pXG-10 plasmid (for GFP translational reporter assay)	This study
ΔpinT, pBAD + GFP control	JVS-11721	Str, Amp, Cm	GFP	empty pBAD plasmid in a deletion of pinT background and GFP control in a pXG-10 plasmid (for GFP translational reporter assay)	This study
ΔpinT, pBAD , steC::gfp	JVS-11727	Str, Amp, Cm	GFP	empty pBAD plasmid in a deletion of pinT background and GFP tagged steC in a pXG-10 plasmid (for GFP translational reporter assay)	This study
ΔpinT, pBAD-PinT, steC::gfp	JVS-11728	Str, Amp, Cm	GFP	complementation of PinT from a pBAD plasmid in a deletion of pinT background and GFP tagged steC in a pXG-10 plasmid (for GFP translational reporter assay)	This study
ΔpinT, pown_PinT	JVS-11979	Str, Amp	-	complementation of PinT from a pZE12-luc with the native promoter in a pinT deletion background	This study
ΔpinT, pOWN-MS2-PinT	JVS-12092	Str, Amp	-	deletion of pinT expressing MSPinT2 from a plasmid under the control of the PinT promotor	This study
ΔpinT, pOWN_MS2	JVS-12093	Str, Amp	-	deletion of pinT expressing MS2 (with PinT terminator) from a plasmid under the control of the PinT promotor	This study
ΔpinT, SteC3xFLAG	JVS-12401	Str, Amp	-	epitope-tagged endogenous stec on the chromosome in the pinT deletion background with empty pJV300 control plasmid	This study
SteC3xFLAG	JVS-12407	Str, Amp	-	epitope-tagged endogenous steC on the chromosome in the wild-type background with empty pJV300 control plasmid	This study
Chromosomal MS2-PinT	JVS-12103	Str	-	pinT locus replaced by MS2-PinT	This study
c.pinT>MS2-Term	JVS-12247	Str	-	pinT locus replaced by the MS2 aptamer (keeping the PinT terminator)	This study
ΔpinT + MS2-PinT	SCS001	Str, Amp	-	pinT deletion strain with overexpression of MS2-PinT from a pBAD plasmid	This study
ΔpinT + MS2PinT + sopE::GFP	SCS003	Str, Amp, Cm	GFP	pinT deletion strain with overexpression of MS2-PinT from a pBAD plasmid and GFP tagged sopE in a pXG-10 plasmid (for GFP translational reporter assay)	This study
ΔpinT + MS2PinT + sopE2::GFP	SCS004	Str, Amp, Cm	GFP	pinT deletion strain with overexpression of MS2-PinT from a pBAD plasmid and GFP tagged sopE2 in a pXG-10 plasmid (for GFP translational reporter assay)	This study
ΔpinT + PinT + sopE2::gfp	SCS005	Str, Amp, Cm	GFP	pinT deletion strain with overexpression of PinT from a pBAD plasmid and epitope GFP sopE2 in a pXG-10 plasmid (for GFP translational reporter assay)	This study
ΔpinT, MS2PinT, GFP control	SCS007	Str, Amp, Cm	GFP	pinT deletion strain with overexpression of MS2PinT from a pBAD plasmid and GFP control in a pXG-10 plasmid (for GFP translational reporter assay)	This study
ΔpinT, PinT, GFP control	SCS008	Str, Amp, Cm	GFP	pinT deletion strain with overexpression of PinT from a pBAD plasmid and GFP control in a pXG-10 plasmid (for GFP translational reporter assay)	This study
ΔpinT, PinT, sopE::gfp	SCS017	Str, Amp, Cm	GFP	pinT deletion strain with overexpression of PinT from a pBAD plasmid and GFP sopE in a pXG-10 plasmid (for GFP translational reporter assay)	This study
ΔpinT, MS2	SCS039	Str, Amp	-	pinT deletion strain with overexpression of MS2 from a pBAD plasmid	This study
ΔpinT, PinT#, GFP control	SCS104	Str, Amp, Cm	GFP	pinT deletion strain with overexpression of Pin# from a pBAD plasmid and GFP control in a pXG-10 plasmid (for GFP translational reporter assay)	This study
ΔpinT, PinT#, steC::gfp	SCS106	Str, Amp, Cm	GFP	complementation of PinT# from a pBAD plasmid in a deletion of pinT background and GFP tagged steC in a pXG-10 plasmid (for GFP translational reporter assay)	This study
ΔpinT, pBAD, steC#::gfp	SCS108	Str, Amp, Cm	GFP	empty pBAD plasmid in a deletion of pinT background and GFP tagged steC# in a pXG-10 plasmid (for GFP translational reporter assay)	This study
ΔpinT, PinT, steC#::gfp	SCS109	Str, Amp, Cm	GFP	complementation of PinT from a pBAD plasmid in a deletion of pinT background and GFP tagged steC# in a pXG-10 plasmid (for GFP translational reporter assay)	This study
ΔpinT, PinT#, steC#::gfp	SCS110	Str, Amp, Cm	GFP	complementation of PinT# from a pBAD plasmid in a deletion of pinT background and GFP tagged steC# in a pXG-10 plasmid (for GFP translational reporter assay)	This study
ΔpinT, Ptet-GFP , steC6mut, pBAD-PinT	JVS-12503	Str, Amp, Cm	GFP	complementation of PinT from a pBAD plasmid in a deletion of pinT background and steC# expressed from the chromosome locus of steC constitutively GFP-expressing strain	This study
ΔpinT, Ptet-GFP ,steC6mut, pBAD	JVS-12501	Str, Amp, Cm	GFP	empty pBAD plasmid in a pinT deletion background and steC# expressed from the chromosome locus of steC constitutively GFP-expressing strain	This study
ΔpinT, GFP, pBAD-PinT#	SCS172	Str, Amp, Cm	GFP	constitutively GFP-expressing pinT deletion strain with overexpression of PinT#	This study
ΔpinT, GFP, pBAD-PinT	SCS173	Str, Amp, Cm	GFP	constitutively GFP-expressing pinT deletion strain with overexpression of PinT	This study
ΔpinT, GFP, pBAD	SCS174	Str, Amp, Cm	GFP	constitutively GFP-expressing pinT deletion strain empty pBAD plasmid	This study
ΔpinT, GFP,pOwn-MS2-PinT	SCS175	Str, Amp, Cm	GFP	constitutively GFP-expressing pinT deletion strain expressing MS2-PinT from a plasmid under the control of the PinT promotor	This study
ΔpinT, GFP,pOwn-MS2	SCS176	Str, Amp, Cm	GFP	constitutively GFP-expressing pinT deletion strain expressing MS2 from a plasmid under the control of the PinT promotor	This study
ΔpinT, GFP,pOwn-PinT	SCS177	Str, Amp, Cm	GFP	constitutively GFP-expressing pinT deletion strain expressing PinT from a plasmid under the control of the PinT promotor	This study
ΔpinT, GFP, pBAD-PinT#	SCS178	Str, Amp, Cm	GFP	constitutively GFP-expressing pinT deletion strain expressing PinT# from a plasmid under the control of the PinT promotor	This study

### Sheet: plasmids
trivial name	stock name	relevant insert	comment	parental plasmid	resistance marker	reference
pBAD-ctrl.	pKP8-35		empty control plasmid	pBAD-myc/his-A	Amp	Mol Microbiol. 2006 Dec;62(6):1674-88
pBAD-PinT	pYC5-34	pinT	wild-type pinT under arabinose-inducible promoter	pBAD-myc/his-A	Amp	Nature volume 529, pages496–501(2016)
FLP helper plasmid	pCP20		used to heal genetically modified SL1344 derivates		Amp	Proc Natl Acad Sci U S A. 2000 Jun 6;97(12):6640-5
Pown-ctrl.	pJV300		empty control plasmid	pZE12-luc	Amp	Nature volume 529, pages496–501(2016)
Pown-pinT	pYC55	pinT	wild-type pinT under native promoter	pZE12-luc	Amp	Nature volume 529, pages496–501(2016)
pXG-10	pXG-10		empty control plasmid		Cm	Nucleic Acids Res. 2007;35(3):1018-37
sopE::gfp	pYC17	sopE::gfp	sopE-20aa translational GFP fusion	pXG-10	Cm	Nature volume 529, pages496–501(2016)
sopE2::gfp	pYC41	sopE2::gfp	sopE2-100aa translational GFP fusion	pXG-10	Cm	Nature volume 529, pages496–501(2016)
pXG-0	pXG-0		negative control vector		Cm	Nucleic Acids Res. 2007;35(3):1018-37
pXG-1	pXG-1	gfp	positive control vector		Cm	Nucleic Acids Res. 2007;35(3):1018-37
pOWN-PinT	pYC55	pinT	wild-type PinT under native promoter	pZE12-luc	Amp	Nature volume 529, pages496–501(2016)
pPinT	pYC11	pinT	wild-type PinT under constitutive promoter	pZE12-luc	Amp	Nature volume 529, pages496–501(2016)
pBAD-MS2PinT	pYCS362	MS2-pinT	MS2-PinT under arabinose-inducible promoter	pBAD-myc/his-A	Amp	This study
steC::gfp	pSS06	steC	steC21aa translational GFP fusion	pXG-10	Cm	This study
pOwn-MS2-PinT	pSS031	MS2-pinT	MS2-PinT under PinT native promoter	pZE12-luc	Amp	This study
pOwn-MS2	pSS032	MS2	MS2under PinT native promoter	pZE12-luc	Amp	This study
pBAD-PinT#	pSS048	pinT#	pinT# under arabinose-inducible promoter	pBAD-myc/his-A	Amp	This study
pSteC#::GFP	pSS054	steC#	steC-21aa translational GFP fusion	pXG-10	Cm	This study
pSteC	pSS64	steC	wild-type SteC under constitutive promoter	pZE12-luc	Amp	This study

### Sheet: oligonucleotides
name	target	purpose	nucleotide sequence
AE-1	gfp	qRT-PCR sense primer (provided by Ana Eulalio; ZINF Würzburg)	5'-ATGCTTTTCCCGTTATCCGG-3'
AE-2	gfp	qRT-PCR antisense primer (provided by Ana Eulalio; ZINF Würzburg)	5'-GCGTCTTGTAGTTCCCGTCATC-3'
JVO-4621	Salmonella PinT	qRT-PCR sense primer	5'-AGTAACGGATTACTTTGTGGTG-3'
JVO-9040	Salmonella PinT	qRT-PCR antisense primer	5'-ACTACGCTGCCGCAAATAT-3'
JVO-322	Salmonella 5S rRNA	Northern probe	5'-CTACGGCGTTTCACTTCTGAGTTC-3'
JVO-2408	Salmonella PinT	Northern probe	5'-TATGAGGAGGACAATTACCG-3'
JVO-4965	Salmonella sopE	qRT-PCR sense primer	5'-AGCCAGACCCGTGAAGCTATAC-3'
JVO-4966	Salmonella sopE	qRT-PCR antisense primer	5'-AGAAAAGGCGCTATGTTGATCC-3'
JVO-4967	Salmonella sopE2	qRT-PCR sense primer	5'-TATCAGCCTGTCGACGAGTCTG-3'
JVO-4968	Salmonella sopE2	qRT-PCR antisense primer	5'-CTGGTTAATACCGCCCTACCCT-3'
JVO-14657	Salmonella 5S	qRT-PCR sense primer	5'-ACTAGCGCGGTGGTCCC-3'
JVO-14658	Salmonella 5S	qRT-PCR antisense primer	5'-GCAGTTCCCTACTCTCGCATG-3'
JVO-15049	Salmonella PinT	Sense oligo for amplification of pinT and insertion into pZE12-luc	5'-P-AGTAACGGATTACTTTGTGGTGTAG-3'
JVO-15050	Salmonella PinT	Antisense oligo for amplification of pinT and insertion into pZE12-luc	5'-TTTTTTCTAGAAAAAAAAAGCGGCAGA-3'
JVO-15406	MS2	Antisense oligo for MS2 fusion in pZE12Luc	5'-AACGTACCCTGATGGTGTACGACTCTAGAGTCATTACAATTTGG-3'
JVO-15477	Salmonella steC	Forward oligo to make steC-21aa or 261aa-GFP translational fusion, start from +1 in SL1344, carries BfrBI (Mph1103I) site.	5'-gttttttATGCATATTATAATAAATTTTCAGAG-3'
JVO-15478	Salmonella steC	Reverse oligo to make steC-261aa-GFP translational fusion, start from +1 in SL1344, carries NsiI site.	5'-GTTTTTTGCTAGCCTCATTAACTGGAATCTTA-3'
JVO-15494	MS2	Forward oligo to fuse MS2 to PinT in pYC55.	5'-TTTCAGACACCATCAGGGTCTGTTACTGTCACAGTATGCTAAAA-3'
JVO-15495	MS2	Reverse oligo to fuse MS2 to PinT in pYC55.	5'-AACGTACCCTGATGGTGTACGACTCTAGGGTGAAGACGAAAGGG-3'
JVO-15723	Salmonella steC	Forward oligo for transcription with T7 promoter.	5'-GTTTTTTTTAATACGACTCACTATAGGATTATAATAAATTTTCAGAG-3'
JVO-15724	Salmonella steC	Reverse oligo for transcription.	5'-CATCTCGCTTCGAAAATGGTCC-3'
JVO-16440	Salmonella PinT	sense oligo to amplify MS2-PinT from pYC362	5'-AGTCGTACACCATCAGGGTA-3'
JVO-16441	Salmonella PinT	reverse oligo to amplify MS2-PinT from pYC362	5'-AAAAAAGCGGCAGACTACGC-3'
JVO-16442	Salmonella PinT	sense oligo downstream of Salmonella PinT with p1 site (template pKD4)	5'-GCGTAGTCTGCCGCTTTTTTgtgtaggctggagctgcttc-3'
JVO-16443	Salmonella PinT	sense oligo for chromosomal insertion of MS2-PinT instead of PinT (binds from -40 to +20 of MS2-PinT) (2 step pcr for chromosomal insertion).	5'-CGTTGATTCATTGTTGGGGATATTTATGTTTTACTTACCTCAGTCGTACACCATCAGGGT-3'
JVO-16444	Salmonella PinT	reverse oligo for P2 Binding site at PinT 3’ end for insertion of MS2-PinT in the chromosome (keeps terminator) (2 step pcr for chromosomal insertion).	5'-TTCATTGTCTGTTAATTATTACAGAGAGAGTTAATTTATAAggtccatatgaatatcctccttag-3'
JVO-16509	Salmonella PinT	sense oligo to check insertion of MS2-PinT in the chromosome	5'-GTGATATACAGAATGACTAA-3'
JVO-16510	Salmonella PinT	rev oligo to check insertion of MS2-PinT in the chromosome	5'-GCACATCGCCGACGAAAAAC-3'
JVO-16954	Salmonella PinT	Reverse oligo for PinT#	5'-TTACGCTACACCACAAAGT-3'
JVO-16955	Salmonella PinT	Forward oligo for PinT#	5'-CGGTAATACAGGTCCTCATATTTG-3'
JVO-17179	Salmonella steC	Forward oligo to introduce steC into pZE12-luc (from +1)	5'-ATTATAATAAATTTTCAGAG-3'
JVO-17180	Salmonella steC	Reverse oligo to introduce steC into pZE12-luc. Carries XbaI site and includes 58 nt after stop codon	5'-gttttttctagaCGGTAAATCTGTAGCGAAT-3'
JVO-7673	human U6 snRNA	qRT-PCR sense primer	5'-GCTTCGGCAGCACATATACTAAAAT-3'
JVO-7672	human U6 snRNA	qRT-PCR antisense primer; Northern probe	5'-ATATGGAACGCTTCACGAATTTG-3'
JVO-5409	human β-actin	qRT-PCR sense primer	5'-CCTGTACGCCAACACAGTGC-3'
JVO-5410	human β-actin	qRT-PCR antisense primer	5'-ATACTCCTGCTTGCTGATCC-3'
Note: “P~” denotes a 5' monophosphate modification.

### Sheet: antisera
type	name	target	source	dilution	provider
1°	anti-FLAG	FLAG epitope	mouse	1:1,000 (in 3% BSA)	Sigma
	anti-GroEL	Salmonella GroEL	rabbit	1:10,000 (in 3% BSA)	Sigma
2°	anti-mouse	mouse IgG	goat	1:10,000 (in 3% BSA)	Thermo Scientific
	anti-rabbit	rabbit IgG	goat	1:10,000 (in 3% BSA)	Thermo Scientific
